# A circulating biomarker of facioscapulohumeral muscular dystrophy clinical severity, valid in skeletal muscle and blood

**DOI:** 10.1101/2022.08.31.506017

**Authors:** Christopher R. S. Banerji, Anna Greco, Leo A. B. Joosten, Baziel van Engelen, Peter S. Zammit

**Affiliations:** King’s College London, Randall Centre for Cell and Molecular Biophysics, New Hunt’s House, Guy’s Campus, London SE1 1UL, UK; Department of Neurology, Donders Institute for Brain, Cognition and Behaviour, Radboud University Medical Center, Nijmegen, The Netherlands; Department of Internal Medicine, Radboud Institute of Molecular Life Sciences (RIMLS) and Radboud Center of Infectious Diseases (RCI), Radboud University Medical Center, Geert Grooteplein Zuid 10, 6525 GA Nijmegen, the Netherlands; Department of Medical Genetics, Iuliu Hatieganu University if Medicine and Pharmacy, Cluj-Napoca, Romania

**Keywords:** Facioscapulohumeral muscular dystrophy, FSHD, circulating biomarker, transcriptomics, MRI, DUX4, PAX7

## Abstract

Facioscapulohumeral muscular dystrophy (FSHD) is incurable. DUX4 mis-expression is believed to underlie FSHD pathogenesis, alongside PAX7 target gene repression, yet clinical trials lack robust biomarkers of severity. FSHD entails fatty replacement of muscle, accelerated by inflammation, we thus performed RNA-sequencing on both an MRI guided inflamed (TIRM+) and non-inflamed (TIRM-) muscle biopsies from clinically-characterised FSHD patients, alongside peripheral blood mononucleated cells (PBMCs). PAX7 target gene repression in TIRM-muscle associates with severity. DUX4 target gene biomarkers associate with lower limb fat fraction and D4Z4 repeat length, but not severity. PAX7 target gene repression in muscle correlates with levels in matched PBMCs. A refined biomarker computed in PBMCs associates with severity in FSHD patients, and also validates as a classifier of severity in an independent set of 54 FSHD patient blood samples. In summary, we present a minimally-invasive, circulating, transcriptomic biomarker of FSHD clinical severity valid in muscle and blood.
