## Supplementary material for "A circulating biomarker of facioscapulohumeral muscular dystrophy clinical severity, valid in skeletal muscle and blood": Table S2

### Sheet: Sheet1
Globaltest Results
Muscle Biopsies
	Response variable	Covariates	p-value
PAX7 score genes	0: Control; 1: TIRM-; 2: TIRM+	age+sex	0.00027
	1: TIRM-, 2: TIRM+	age+sex+matched pair	0.00179
Yao et al., DUX4 biomarker genes	0: Control; 1: TIRM-; 2: TIRM+	age+sex	0.0083
	1: TIRM-, 2: TIRM+	age+sex+matched pair	0.069
Choi et al., DUX4 biomarker genes	0: Control; 1: TIRM-; 2: TIRM+	age+sex	0.00034
	1: TIRM-, 2: TIRM+	age+sex+matched pair	0.026
Geng et al., DUX4 biomarker genes	0: Control; 1: TIRM-; 2: TIRM+	age+sex	0.0056
	1: TIRM-, 2: TIRM+	age+sex+matched pair	0.0867
Lymphoblast score genes	0: Control; 1: TIRM-; 2: TIRM+	age+sex	0.00015
	1: TIRM-, 2: TIRM+	age+sex+matched pair	0.011
PBMCs
PAX7 score genes	0: Control; 1: FSHD	age+sex	0.2
Yao et al., DUX4 biomarker genes	0: Control; 1: FSHD	age+sex	0.87
Choi et al., DUX4 biomarker genes	0: Control; 1: FSHD	age+sex	0.18
Geng et al., DUX4 biomarker genes	0: Control; 1: FSHD	age+sex	0.48
Lymphoblast score genes	0: Control; 1: FSHD	age+sex	0.3
