## Supplementary material for "A circulating biomarker of facioscapulohumeral muscular dystrophy clinical severity, valid in skeletal muscle and blood": Table S3

### Sheet: Table S2
Genes negatively associated with severity		Genes positively associated with severity
Ensemble gene Id	Gene symbol	Ensemble gene Id	Gene symbol
ENSG00000117632	STMN1	ENSG00000108691	CCL2
ENSG00000111049	MYF5	ENSG00000187800	PEAR1
ENSG00000139914	FITM1	ENSG00000118523	CTGF
ENSG00000198830	HMGN2	ENSG00000042493	CAPG
ENSG00000165389	SPTSSA	ENSG00000148848	ADAM12
ENSG00000147130	ZMYM3	ENSG00000103222	ABCC1
ENSG00000115226	FNDC4	ENSG00000116711	PLA2G4A
ENSG00000151917	BEND6	ENSG00000162458	FBLIM1
ENSG00000176890	TYMS	ENSG00000081087	OSTM1
ENSG00000138180	CEP55	ENSG00000181195	PENK
ENSG00000139292	LGR5	ENSG00000173641	HSPB7
ENSG00000124795	DEK	ENSG00000108821	COL1A1
ENSG00000104687	GSR	ENSG00000181634	TNFSF15
ENSG00000169116	PARM1	ENSG00000028137	TNFRSF1B
ENSG00000196787	HIST1H2AG	ENSG00000130066	SAT1
ENSG00000171960	PPIH	ENSG00000135605	TEC
ENSG00000137880	GCHFR	ENSG00000147883	CDKN2B
ENSG00000104738	MCM4	ENSG00000166033	HTRA1
ENSG00000100297	MCM5	ENSG00000189067	LITAF
ENSG00000171208	NETO2	ENSG00000140367	UBE2Q2
ENSG00000166086	JAM3	ENSG00000142871	CYR61
ENSG00000083750	RRAGB	ENSG00000021355	SERPINB1
ENSG00000133026	MYH10	ENSG00000074590	NUAK1
ENSG00000137807	KIF23	ENSG00000175505	CLCF1
ENSG00000138587	MNS1	ENSG00000126822	PLEKHG3
ENSG00000166603	MC4R	ENSG00000143196	DPT
ENSG00000120253	NUP43	ENSG00000091986	CCDC80
ENSG00000171316	CHD7	ENSG00000114378	HYAL1
ENSG00000147912	FBXO10	ENSG00000183722	LHFP
ENSG00000206053	HN1L	ENSG00000099958	DERL3
ENSG00000151503	NCAPD3	ENSG00000198853	RUSC2
ENSG00000164684	ZNF704	ENSG00000102024	PLS3
ENSG00000171724	VAT1L	ENSG00000149591	TAGLN
ENSG00000152253	SPC25	ENSG00000152689	RASGRP3
ENSG00000165304	MELK	ENSG00000106511	MEOX2
ENSG00000121621	KIF18A	ENSG00000172602	RND1
ENSG00000145721	LIX1	ENSG00000204291	COL15A1
ENSG00000102174	PHEX	ENSG00000111816	FRK
ENSG00000106070	GRB10	ENSG00000072163	LIMS2
ENSG00000198056	PRIM1	ENSG00000008394	MGST1
ENSG00000185480	PARPBP	ENSG00000121039	RDH10
ENSG00000095585	BLNK	ENSG00000054967	RELT
ENSG00000152779	SLC16A12	ENSG00000157227	MMP14
ENSG00000178904	DPY19L3	ENSG00000095383	TBC1D2
ENSG00000163507	KIAA1524	ENSG00000115107	STEAP3
ENSG00000169047	IRS1	ENSG00000114698	PLSCR4
ENSG00000180772	AGTR2	ENSG00000038295	TLL1
ENSG00000087586	AURKA	ENSG00000078401	EDN1
ENSG00000084774	CAD	ENSG00000127920	GNG11
ENSG00000102172	SMS	ENSG00000164434	FABP7
ENSG00000112877	CEP72	ENSG00000130176	CNN1
ENSG00000169607	CKAP2L	ENSG00000106366	SERPINE1
ENSG00000142731	PLK4	ENSG00000176046	NUPR1
ENSG00000196866	HIST1H2AD	ENSG00000166073	GPR176
ENSG00000173253	DMRT2	ENSG00000187231	SESTD1
ENSG00000143493	INTS7	ENSG00000163736	PPBP
ENSG00000109103	UNC119	ENSG00000167157	PRRX2
ENSG00000196141	SPATS2L	ENSG00000171246	NPTX1
ENSG00000153208	MERTK	ENSG00000171388	APLN
ENSG00000139323	POC1B	ENSG00000111077	TENC1
ENSG00000179899	PHC1P1	ENSG00000145506	NKD2
ENSG00000173848	NET1	ENSG00000198855	FICD
ENSG00000125885	MCM8	ENSG00000148834	GSTO1
ENSG00000128059	PPAT	ENSG00000018625	ATP1A2
		ENSG00000126368	NR1D1
		ENSG00000168487	BMP1
		ENSG00000166016	ABTB2
		ENSG00000135318	NT5E
		ENSG00000169213	RAB3B
		ENSG00000116514	RNF19B
		ENSG00000185015	CA13
		ENSG00000156463	SH3RF2
		ENSG00000138771	SHROOM3
		ENSG00000198959	TGM2
		ENSG00000072110	ACTN1
		ENSG00000159166	LAD1
		ENSG00000124882	EREG
		ENSG00000100311	PDGFB
		ENSG00000143819	EPHX1
