## Supplementary material for "A circulating biomarker of facioscapulohumeral muscular dystrophy clinical severity, valid in skeletal muscle and blood": Table S4

### Sheet: Sheet1
Gene set enrichment results for 73 genes positively associated with severity in the FSHD muscle-blood biomarker
Gene Set Name	# Genes in Gene Set (K)	Description	# Genes in Overlap (k)	k/K	p-value	FDR q-value
MURARO_PANCREAS_MESENCHYMAL_STROMAL_CELL	680		20	0.0294	2.77e-18	8.93e-14
PASINI_SUZ12_TARGETS_DN	316	Genes down-regulated in ES (embryonic stem cells) with defficient SUZ12 [GeneID=23512].	15	0.0475	6.38e-17	1.03e-12
HALLMARK_EPITHELIAL_MESENCHYMAL_TRANSITION	200	Genes defining epithelial-mesenchymal transition, as in wound healing, fibrosis and metastasis.	13	0.065	1.47e-16	1.59e-12
GOBP_CELL_POPULATION_PROLIFERATION	1955	The multiplication or reproduction of cells, resulting in the expansion of a cell population. [GOC:mah, GOC:mb]	26	0.0133	2.45e-15	1.73e-11
REN_ALVEOLAR_RHABDOMYOSARCOMA_DN	407	Genes commonly down-regulated in human alveolar rhabdomyosarcoma (ARMS) and its mouse model overexpressing PAX3-FOXO1 [GeneID=5077;2308] fusion.	15	0.0369	2.67e-15	1.73e-11
MANNO_MIDBRAIN_NEUROTYPES_HENDO	888	Cell types are named using anatomical and functional mnemonics prefixed by ?m? or ?h? to indicate mouse and human respectively: OMTN, oculomotor and trochlear nucleus; Sert, serotonergic; NbM, medial neuroblast; NbDA, neuroblast dopaminergic; DA0-2, dopaminergic neurons; RN, red nucleus; Gaba1-2, GABAergic neurons; mNbL1-2, lateral neuroblasts; NbML1-5, mediolateral neuroblasts; NProg, neuronal p…	19	0.0214	6.94e-15	3.15e-11
NABA_MATRISOME	1026	Ensemble of genes encoding extracellular matrix and extracellular matrix-associated proteins	20	0.0195	6.96e-15	3.15e-11
HAY_BONE_MARROW_STROMAL	765		18	0.0235	7.82e-15	3.15e-11
GOBP_EXTERNAL_ENCAPSULATING_STRUCTURE_ORGANIZATION	396	A process that is carried out at the cellular level which results in the assembly, arrangement of constituent parts, or disassembly of external structures that lie outside the plasma membrane and surround the entire cell. [GOC:ai, GOC:dph, GOC:jl, GOC:mah]	14	0.0354	4.32e-14	1.55e-10
GOBP_ANATOMICAL_STRUCTURE_FORMATION_INVOLVED_IN_MORPHOGENESIS	1142	The developmental process pertaining to the initial formation of an anatomical structure from unspecified parts. This process begins with the specific processes that contribute to the appearance of the discrete structure and ends when the structural rudiment is recognizable. An anatomical structure is any biological entity that occupies space and is distinguished from its surroundings. Anatomical…	20	0.0175	5.12e-14	1.65e-10
MEISSNER_BRAIN_HCP_WITH_H3K4ME3_AND_H3K27ME3	1073	Genes with high-CpG-density promoters (HCP) bearing histone H3 dimethylation at K4 (H3K4me2) and trimethylation at K27 (H3K27me3) in brain.	19	0.0177	2e-13	5.83e-10
MEBARKI_HCC_PROGENITOR_WNT_UP	199	Transcriptome of human HepaRG hepatocellular carcinoma liver progenitors in responses to a WNT3A-enriched microenvironment and dissection of pathways dependent on _-catenin and/or blocked by the SFRP-like Wnt inhibitor FZD8_CRD.	11	0.0553	2.17e-13	5.83e-10
CHICAS_RB1_TARGETS_CONFLUENT	567	Genes up-regulated in confluent IMR90 cells (fibroblast) after knockdown of RB1 [GeneID=5925] by RNAi.	15	0.0265	3.27e-13	8.13e-10
GOBP_EPITHELIAL_CELL_PROLIFERATION	428	The multiplication or reproduction of epithelial cells, resulting in the expansion of a cell population. Epithelial cells make up the epithelium, the covering of internal and external surfaces of the body, including the lining of vessels and other small cavities. It consists of cells joined by small amounts of cementing substances. [ISBN:0721662544]	13	0.0304	2.54e-12	5.86e-09
MARKEY_RB1_CHRONIC_LOF_DN	123	Genes down-regulated in MEF cells (embryonic fibroblasts) isolated from RB1 [GeneID=5925] knockout mice: chronic loss of function (LOF) of RB1.	9	0.0732	2.93e-12	6.3e-09
MURARO_PANCREAS_DUCTAL_CELL	1276		19	0.0149	4.12e-12	8.32e-09
TGFB_UP.V1_UP	189	Genes up-regulated in a panel of epithelial cell lines by TGFB1 [Gene ID=7040].	10	0.0529	4.39e-12	8.35e-09
MODULE_24	453	Fetal liver genes - metabolism and xenobiotics.	13	0.0287	5.17e-12	9.28e-09
KIM_GLIS2_TARGETS_UP	84	Partial list of genes up-regulated in the kidney of GLIS2 [GeneID=84662] knockout mice compared to the wild type.	8	0.0952	5.84e-12	9.57e-09
GOBP_BIOLOGICAL_ADHESION	1481	The attachment of a cell or organism to a substrate, another cell, or other organism. Biological adhesion includes intracellular attachment between membrane regions. [GOC:isa_complete]	20	0.0135	5.93e-12	9.57e-09
MEBARKI_HCC_PROGENITOR_WNT_UP_CTNNB1_DEPENDENT	88	Transcriptome of human HepaRG hepatocellular carcinoma liver progenitors in responses to a WNT3A-enriched microenvironment and dissection of pathways dependent on _-catenin and/or blocked by the SFRP-like Wnt inhibitor FZD8_CRD.	8	0.0909	8.56e-12	1.32e-08
HU_FETAL_RETINA_FIBROBLAST	385	Retinal Fibroblasts	12	0.0312	1.4e-11	2.05e-08
NABA_MATRISOME_ASSOCIATED	751	Ensemble of genes encoding ECM-associated proteins including ECM-affilaited proteins, ECM regulators and secreted factors	15	0.02	1.76e-11	2.47e-08
GOBP_TUBE_MORPHOGENESIS	900	The process in which the anatomical structures of a tube are generated and organized. Epithelial and endothelial tubes transport gases, liquids and cells from one site to another and form the basic structure of many organs and tissues, with tube shape and organization varying from the single-celled excretory organ in Caenorhabditis elegans to the branching trees of the mammalian kidney and insect…	16	0.0178	1.94e-11	2.61e-08
MODULE_47	225	ECM and collagens.	10	0.0444	2.47e-11	3.19e-08
GOBP_VASCULATURE_DEVELOPMENT	786	The process whose specific outcome is the progression of the vasculature over time, from its formation to the mature structure. The vasculature is an interconnected tubular multi-tissue structure that contains fluid that is actively transported around the organism. [GOC:dph, UBERON:0002409]	15	0.0191	3.33e-11	4.13e-08
PETROVA_ENDOTHELIUM_LYMPHATIC_VS_BLOOD_DN	162	Genes down-regulated in BEC (blood endothelial cells) compared to LEC (lymphatic endothelial cells).	9	0.0556	3.53e-11	4.23e-08
GOCC_COLLAGEN_CONTAINING_EXTRACELLULAR_MATRIX	423	An extracellular matrix consisting mainly of proteins (especially collagen) and glycosaminoglycans (mostly as proteoglycans) that provides not only essential physical scaffolding for the cellular constituents but can also initiate crucial biochemical and biomechanical cues required for tissue morphogenesis, differentiation and homeostasis. The components are secreted by cells in the vicinity and …	12	0.0284	4.15e-11	4.78e-08
MCBRYAN_PUBERTAL_TGFB1_TARGETS_UP	168	Pubertal genes up-regulated by TGFB1 [GeneID=7040].	9	0.0536	4.9e-11	5.45e-08
SERVITJA_ISLET_HNF1A_TARGETS_UP	169	Genes up-regulated in pancreatic islets upon knockout of HNF1A [GeneID=6927].	9	0.0533	5.16e-11	5.56e-08
GOBP_CIRCULATORY_SYSTEM_DEVELOPMENT	1140	The process whose specific outcome is the progression of the circulatory system over time, from its formation to the mature structure. The circulatory system is the organ system that passes nutrients (such as amino acids and electrolytes), gases, hormones, blood cells, etc. to and from cells in the body to help fight diseases and help stabilize body temperature and pH to maintain homeostasis. [GO…	17	0.0149	6.46e-11	6.73e-08
GOCC_EXTERNAL_ENCAPSULATING_STRUCTURE	566	A structure that lies outside the plasma membrane and surrounds the entire cell or cells. This does not include the periplasmic space. [GOC:go_curators]	13	0.023	8.15e-11	8.22e-08
KOINUMA_TARGETS_OF_SMAD2_OR_SMAD3	846	Genes with promoters occupied by SMAD2 or SMAD3 [GeneID=4087, 4088] in HaCaT cells (keratinocyte) according to a ChIP-chip analysis.	15	0.0177	9.25e-11	9.05e-08
SCHUETZ_BREAST_CANCER_DUCTAL_INVASIVE_UP	352	Genes up-regulated in invasive ductal carcinoma (IDC) relative to ductal carcinoma in situ (DCIS, non-invasive).	11	0.0312	1.02e-10	9.73e-08
WONG_ADULT_TISSUE_STEM_MODULE	719	The 'adult tissue stem' module: genes coordinately up-regulated in a compendium of adult tissue stem cells.	14	0.0195	1.24e-10	1.13e-07
SMID_BREAST_CANCER_LUMINAL_B_DN	587	Genes down-regulated in the luminal B subtype of breast cancer.	13	0.0221	1.27e-10	1.13e-07
MODULE_12	360	Spinal cord (neuro-development) genes.	11	0.0306	1.3e-10	1.13e-07
NUYTTEN_EZH2_TARGETS_UP	1033	Genes up-regulated in PC3 cells (prostate cancer) after knockdown of EZH2 [GeneID=2146] by RNAi.	16	0.0155	1.47e-10	1.25e-07
MODULE_1	368	Ovary genes.	11	0.0299	1.64e-10	1.36e-07
LIM_MAMMARY_STEM_CELL_UP	480	Genes consistently up-regulated in mammary stem cells both in mouse and human species.	12	0.025	1.76e-10	1.42e-07
PLASARI_TGFB1_TARGETS_10HR_UP	195	Genes up-regulated in MEF cells (embryonic fibroblast) upon stimulation with TGFB1 [GeneID=7040] for 10 h.	9	0.0462	1.85e-10	1.46e-07
GSE17721_POLYIC_VS_PAM3CSK4_1H_BMDC_DN	200	Genes down-regulated in comparison of dendritic cells (DC) stimulated with poly(I:C) (TLR3 agonist) at 1 h versus DC cells stimulated with Pam3Csk4 (TLR1/2 agonist) at 1 h.	9	0.045	2.32e-10	1.7e-07
GSE2405_0H_VS_3H_A_PHAGOCYTOPHILUM_STIM_NEUTROPHIL_UP	200	Genes up-regulated in polymorphonuclear leukocytes (3h): control versus infection by A. phagocytophilum.	9	0.045	2.32e-10	1.7e-07
GSE2405_HEAT_KILLED_LYSATE_VS_LIVE_A_PHAGOCYTOPHILUM_STIM_NEUTROPHIL_24H_UP	200	Genes up-regulated in polymorphonuclear leukocytes (24h): treated by heat killed HC60 cell (promyelocytic leukemia) lysate versus A. phagocytophilum infection.	9	0.045	2.32e-10	1.7e-07
GOBP_TUBE_DEVELOPMENT	1085	The process whose specific outcome is the progression of a tube over time, from its initial formation to a mature structure. Epithelial and endothelial tubes transport gases, liquids and cells from one site to another and form the basic structure of many organs and tissues including lung and trachea, kidney, the mammary gland, the vascular system and the gastrointestinal and urinary-genital tract…	16	0.0147	3e-10	2.1e-07
SWEET_KRAS_TARGETS_UP	83	Genes upregulated in KRAS [GeneID=3845] knockdown vs control in a human cell line.	7	0.0843	3.11e-10	2.1e-07
LEE_BMP2_TARGETS_UP	772	Genes up-regulated in uterus upon knockout of BMP2 [GeneID=650].	14	0.0181	3.13e-10	2.1e-07
GAO_LARGE_INTESTINE_ADULT_CJ_IMMUNE_CELLS	505		12	0.0238	3.14e-10	2.1e-07
DESCARTES_FETAL_CEREBELLUM_VASCULAR_ENDOTHELIAL_CELLS	633	descartes DE_gene_by_organ.csv, fold.change>5, qval<0.05, pval<0.05	13	0.0205	3.19e-10	2.1e-07
REACTOME_EXTRACELLULAR_MATRIX_ORGANIZATION	301	Extracellular matrix organization	10	0.0332	4.24e-10	2.74e-07
MODULE_6	413	Trachea genes.	11	0.0266	5.53e-10	3.5e-07
GOBP_BLOOD_VESSEL_MORPHOGENESIS	677	The process in which the anatomical structures of blood vessels are generated and organized. The blood vessel is the vasculature carrying blood. [GOC:jid]	13	0.0192	7.21e-10	4.48e-07
MODULE_55	831	Genes in the cancer module 55.	14	0.0168	8.1e-10	4.93e-07
BERENJENO_TRANSFORMED_BY_RHOA_UP	551	Genes up-regulated in NIH3T3 cells (fibroblasts) transformed by expression of contitutively active (Q63L) form of RHOA [GeneID=387] off plasmid vector.	12	0.0218	8.42e-10	5.04e-07
GOBP_CELLULAR_RESPONSE_TO_LIPID	556	Any process that results in a change in state or activity of a cell (in terms of movement, secretion, enzyme production, gene expression, etc.) as a result of a lipid stimulus. [GOC:mah]	12	0.0216	9.33e-10	5.47e-07
NABA_ECM_REGULATORS	238	Genes encoding enzymes and their regulators involved in the remodeling of the extracellular matrix	9	0.0378	1.08e-09	6.21e-07
ESC_V6.5_UP_EARLY.V1_DN	161	Genes down-regulated during early stages of differentiation of embryoid bodies from V6.5 embryonic stem cells.	8	0.0497	1.11e-09	6.31e-07
GOBP_ANIMAL_ORGAN_MORPHOGENESIS	1025	Morphogenesis of an animal organ. An organ is defined as a tissue or set of tissues that work together to perform a specific function or functions. Morphogenesis is the process in which anatomical structures are generated and organized. Organs are commonly observed as visibly distinct structures, but may also exist as loosely associated clusters of cells that work together to perform a specific f…	15	0.0146	1.28e-09	7.14e-07
GOBP_POSITIVE_REGULATION_OF_MULTICELLULAR_ORGANISMAL_PROCESS	1397	Any process that activates or increases the frequency, rate or extent of an organismal process, any of the processes pertinent to the function of an organism above the cellular level; includes the integrated processes of tissues and organs. [GOC:ai]	17	0.0122	1.43e-09	7.81e-07
GOBP_RESPONSE_TO_MOLECULE_OF_BACTERIAL_ORIGIN	346	Any process that results in a change in state or activity of an organism (in terms of movement, secretion, enzyme production, gene expression, etc.) as a result of a stimulus by molecules of bacterial origin such as peptides derived from bacterial flagellin. [GOC:rl, GOC:sm]	10	0.0289	1.62e-09	8.74e-07
MURARO_PANCREAS_ACINAR_CELL	731		13	0.0178	1.81e-09	9.51e-07
MODULE_38	463	Placenta genes.	11	0.0238	1.83e-09	9.51e-07
GOMF_SIGNALING_RECEPTOR_BINDING	1634	Interacting selectively and non-covalently with one or more specific sites on a receptor molecule, a macromolecule that undergoes combination with a hormone, neurotransmitter, drug or intracellular messenger to initiate a change in cell function. [GOC:bf, GOC:ceb, ISBN:0198506732]	18	0.011	2.08e-09	1.07e-06
GOBP_RESPONSE_TO_OXYGEN_CONTAINING_COMPOUND	1654	Any process that results in a change in state or activity of a cell or an organism (in terms of movement, secretion, enzyme production, gene expression, etc.) as a result of an oxygen-containing compound stimulus. [GOC:pr, GOC:TermGenie]	18	0.0109	2.52e-09	1.27e-06
RUBENSTEIN_SKELETAL_MUSCLE_FAP_CELLS	179		8	0.0447	2.58e-09	1.28e-06
AIZARANI_LIVER_C10_MVECS_1	269		9	0.0335	3.14e-09	1.54e-06
RICKMAN_TUMOR_DIFFERENTIATED_WELL_VS_POORLY_DN	382	Down-regulated genes that vary between HNSCC (head and neck squamous cell carcinoma) groups formed on the basis of their level of pathological differentiation: well vs poorly differentiated tumors.	10	0.0262	4.18e-09	2.02e-06
MODULE_2	384	DRG (dorsal root ganglia) genes.	10	0.026	4.4e-09	2.09e-06
TATAAA_TATA_01	1317	Genes having at least one occurence of the highly conserved motif M51 TATAAA sites. The motif matches transcription factor binding site V$TATA_01 (v7.4 TRANSFAC).	16	0.0121	4.79e-09	2.24e-06
AIZARANI_LIVER_C21_STELLATE_CELLS_1	194		8	0.0412	4.85e-09	2.24e-06
GOTZMANN_EPITHELIAL_TO_MESENCHYMAL_TRANSITION_UP	70	Genes up-regulated in MMH-RT cells (hepatocytes displaying an invasive, metastatic phenotype) during epithelial to mesenchymal transition (EMT).	6	0.0857	5.54e-09	2.52e-06
GSE17580_TREG_VS_TEFF_UP	200	Genes up-regulated in comparison of regulatory T cell (Treg) from uninfected mice versus T effector cells from uninfected mice.	8	0.04	6.16e-09	2.65e-06
GSE17721_CTRL_VS_POLYIC_2H_BMDC_DN	200	Genes down-regulated in comparison of control dendritic cells (DC) at 2 h versus those stimulated with poly(I:C) (TLR3 agonist) at 2 h.	8	0.04	6.16e-09	2.65e-06
GSE17721_POLYIC_VS_GARDIQUIMOD_4H_BMDC_DN	200	Genes down-regulated in comparison of dendritic cells (DC) stimulated with poly(I:C) (TLR3 agonist) at 4 h versus DC cells stimulated with Gardiquimod (TLR7 agonist) at 4 h.	8	0.04	6.16e-09	2.65e-06
HALLMARK_TNFA_SIGNALING_VIA_NFKB	200	Genes regulated by NF-kB in response to TNF [GeneID=7124].	8	0.04	6.16e-09	2.65e-06
GOMF_RECEPTOR_REGULATOR_ACTIVITY	537	The function of interacting (directly or indirectly) with receptors such that the proportion of receptors in the active form is changed. [GOC:ceb]	11	0.0205	8.45e-09	3.59e-06
MODULE_88	834	Heart, liver, kidney and pancreas metabolic and xenobiotic response genes.	13	0.0156	8.71e-09	3.65e-06
FAN_EMBRYONIC_CTX_BRAIN_ENDOTHELIAL_2	303		9	0.0297	8.83e-09	3.65e-06
SWEET_LUNG_CANCER_KRAS_DN	422	Genes down-regulated in the Kras2LA mouse lung cancer model with mutated KRAS [GeneID=3845].	10	0.0237	1.08e-08	4.4e-06
VERHAAK_GLIOBLASTOMA_MESENCHYMAL	216	Genes correlated with mesenchymal type of glioblastoma multiforme tumors.	8	0.037	1.12e-08	4.53e-06
AIZARANI_LIVER_C29_MVECS_2	313		9	0.0288	1.17e-08	4.66e-06
GOBP_REGULATION_OF_RESPONSE_TO_STRESS	1414	Any process that modulates the frequency, rate or extent of a response to stress. Response to stress is a change in state or activity of a cell or an organism (in terms of movement, secretion, enzyme production, gene expression, etc.) as a result of a disturbance in organismal or cellular homeostasis, usually, but not necessarily, exogenous (e.g. temperature, humidity, ionizing radiation). [GOC:d…	16	0.0113	1.3e-08	5.06e-06
GOBP_RESPONSE_TO_LIPID	865	Any process that results in a change in state or activity of a cell or an organism (in terms of movement, secretion, enzyme production, gene expression, etc.) as a result of a lipid stimulus. [GOC:sl]	13	0.015	1.34e-08	5.06e-06
HARRIS_HYPOXIA	81	Genes known to be induced by hypoxia	6	0.0741	1.35e-08	5.06e-06
HINATA_NFKB_TARGETS_FIBROBLAST_UP	81	Genes up-regulated in primary fibroblast cells by expression of p50 (NFKB1) and p65 (RELA) [GeneID=4790;5970] components of NFKB.	6	0.0741	1.35e-08	5.06e-06
MODULE_23	562	Liver genes - metabolism and xenobiotics.	11	0.0196	1.35e-08	5.06e-06
FAN_EMBRYONIC_CTX_BRAIN_ENDOTHELIAL_1	440		10	0.0227	1.6e-08	5.92e-06
GOBP_RESPONSE_TO_GROWTH_FACTOR	731	Any process that results in a change in state or activity of a cell or an organism (in terms of movement, secretion, enzyme production, gene expression, etc.) as a result of a growth factor stimulus. [GOC:BHF, GOC:mah]	12	0.0164	1.95e-08	7.14e-06
GOBP_REGULATION_OF_CELL_ADHESION	732	Any process that modulates the frequency, rate or extent of attachment of a cell to another cell or to the extracellular matrix. [GOC:mah]	12	0.0164	1.98e-08	7.14e-06
MODULE_220	333	Developmental processes.	9	0.027	1.99e-08	7.14e-06
GOBP_CELL_ACTIVATION	1461	A change in the morphology or behavior of a cell resulting from exposure to an activating factor such as a cellular or soluble ligand. [GOC:mgi_curators]	16	0.011	2.04e-08	7.25e-06
GOBP_SECRETION	1464	The controlled release of a substance by a cell or a tissue. [GOC:ai]	16	0.0109	2.1e-08	7.38e-06
MIYAGAWA_TARGETS_OF_EWSR1_ETS_FUSIONS_DN	236	Genes commonly down-regulated in UET-13 cells (mesenchymal progenitor) by expression of EWSR1 [GeneID=2130] fusions with ETS transcription factors FLI1 and ERG [GeneID=2313 ,2078].	8	0.0339	2.24e-08	7.76e-06
CHARAFE_BREAST_CANCER_LUMINAL_VS_BASAL_DN	457	Genes down-regulated in luminal-like breast cancer cell lines compared to the basal-like ones.	10	0.0219	2.28e-08	7.83e-06
DANG_REGULATED_BY_MYC_DN	251	Genes down-regulated by MYC [GeneID=4609], according to the MYC Target Gene Database.	8	0.0319	3.6e-08	1.22e-05
GOBP_CELL_SUBSTRATE_ADHESION	359	The attachment of a cell to the underlying substrate via adhesion molecules. [GOC:mah, GOC:pf]	9	0.0251	3.79e-08	1.28e-05
GOBP_SKELETAL_SYSTEM_DEVELOPMENT	485	The process whose specific outcome is the progression of the skeleton over time, from its formation to the mature structure. The skeleton is the bony framework of the body in vertebrates (endoskeleton) or the hard outer envelope of insects (exoskeleton or dermoskeleton). [GOC:dph, GOC:jid, GOC:tb]	10	0.0206	3.98e-08	1.32e-05
TRAVAGLINI_LUNG_AIRWAY_SMOOTH_MUSCLE_CELL	166		7	0.0422	3.99e-08	1.32e-05
GOBP_POSITIVE_REGULATION_OF_PROTEOLYSIS	367	Any process that activates or increases the frequency, rate or extent of the hydrolysis of a peptide bond or bonds within a protein. [GOC:go_curators]	9	0.0245	4.58e-08	1.49e-05
MANNO_MIDBRAIN_NEUROTYPES_HPERIC	795	Cell types are named using anatomical and functional mnemonics prefixed by ?m? or ?h? to indicate mouse and human respectively: OMTN, oculomotor and trochlear nucleus; Sert, serotonergic; NbM, medial neuroblast; NbDA, neuroblast dopaminergic; DA0-2, dopaminergic neurons; RN, red nucleus; Gaba1-2, GABAergic neurons; mNbL1-2, lateral neuroblasts; NbML1-5, mediolateral neuroblasts; NProg, neuronal p…	12	0.0151	4.88e-08	1.57e-05

### Sheet: Sheet2
Gene set enrichment results for 64 genes negatively associated with severity in the FSHD muscle-blood biomarker
Gene Set Name	# Genes in Gene Set (K)	Description	# Genes in Overlap (k)	k/K	p-value	FDR q-value
FISCHER_DREAM_TARGETS	968	Target genes of the DREAM complex.	28	0.0289	1.51e-28	4.86e-24
GOBERT_OLIGODENDROCYTE_DIFFERENTIATION_UP	571	Genes up-regulated during later stage of differentiation of Oli-Neu cells (oligodendroglial precursor) in response to PD174265 [PubChem=4709].	24	0.042	3.89e-28	6.28e-24
SHEDDEN_LUNG_CANCER_POOR_SURVIVAL_A6	459	Cluster 6 of method A: up-regulation of these genes in patients with non-small cell lung cancer (NSCLC) predicts poor survival outcome.	18	0.0392	1.65e-20	1.78e-16
MARSON_BOUND_BY_E2F4_UNSTIMULATED	692	Genes with promoters bound by E2F4 [GeneID=1874] in unstimulated hybridoma cells.	20	0.0289	3.65e-20	2.94e-16
LINDGREN_BLADDER_CANCER_CLUSTER_3_UP	327	Genes whose expression profile is specific to Cluster III of urothelial cell carcinoma (UCC) tumors.	15	0.0459	3.5e-18	2.26e-14
HSD17B8_TARGET_GENES	659	Genes containing one or more binding sites for UniProt:Q92506 (HSD17B8) in their promoter regions (TSS -1000,+100 bp) as identified by GTRD version 20.06 ChIP-seq harmonization.	18	0.0273	9.89e-18	5.32e-14
MANNO_MIDBRAIN_NEUROTYPES_HPROGFPM	356	Cell types are named using anatomical and functional mnemonics prefixed by ?m? or ?h? to indicate mouse and human respectively: OMTN, oculomotor and trochlear nucleus; Sert, serotonergic; NbM, medial neuroblast; NbDA, neuroblast dopaminergic; DA0-2, dopaminergic neurons; RN, red nucleus; Gaba1-2, GABAergic neurons; mNbL1-2, lateral neuroblasts; NbML1-5, mediolateral neuroblasts; NProg, neuronal p…	15	0.0421	1.24e-17	5.74e-14
MEBARKI_HCC_PROGENITOR_FZD8CRD_UP	586	Transcriptome of human HepaRG hepatocellular carcinoma liver progenitors in responses to a WNT3A-enriched microenvironment and dissection of pathways dependent on _-catenin and/or blocked by the SFRP-like Wnt inhibitor FZD8_CRD.	17	0.029	3.37e-17	1.36e-13
KINSEY_TARGETS_OF_EWSR1_FLII_FUSION_UP	1290	Genes up-regulated in TC71 and EWS502 cells (Ewing's sarcoma) by EWSR1-FLI1 [GeneID=2130;2314] as inferred from RNAi knockdown of this fusion protein.	21	0.0163	3.84e-16	1.38e-12
ZHONG_PFC_C1_OPC	238		12	0.0504	3.4e-15	1.1e-11
DUTERTRE_ESTRADIOL_RESPONSE_24HR_UP	323	Genes up-regulated in MCF7 cells (breast cancer) at 24 h of estradiol [PubChem=5757] treatment.	13	0.0402	4.01e-15	1.18e-11
GOBP_CELL_CYCLE	1872	The progression of biochemical and morphological phases and events that occur in a cell during successive cell replication or nuclear replication events. Canonically, the cell cycle comprises the replication and segregation of genetic material followed by the division of the cell, but in endocycles or syncytial cells nuclear replication or nuclear division may not be followed by cell division. [G…	23	0.0123	4.45e-15	1.2e-11
MISSIAGLIA_REGULATED_BY_METHYLATION_DN	122	Genes down-regulated in PaCa44 and CFPAC1 cells (pancreatic cancer) after treatment with decitabine [PubChem=451668], a DNA hypomethylating agent similar to azacitidine [PubChem=9444].	10	0.082	5.84e-15	1.45e-11
KOBAYASHI_EGFR_SIGNALING_24HR_DN	252	Genes down-regulated in H1975 cells (non-small cell lung cancer, NSCLC) resistant to gefitinib [PubChem=123631] after treatment with EGFR inhibitor CL-387785 [PubChem=2776] for 24h.	12	0.0476	6.74e-15	1.55e-11
GSE15750_DAY6_VS_DAY10_TRAF6KO_EFF_CD8_TCELL_UP	200	Genes up-regulated in comparison of wild type CD8 effector T cells at day 6 versus those from mice defficient for TRAF6 [GeneID=7189] at day 10.	11	0.055	2.01e-14	3.81e-11
GSE30962_PRIMARY_VS_SECONDARY_ACUTE_LCMV_INF_CD8_TCELL_UP	200	Genes up-regulated in comparison of splenic primary CD8 effector T cells at day 8 post-acute infection versus splenic secondary CD8 effector T cells at day 8 post-acute infection.	11	0.055	2.01e-14	3.81e-11
GSE36476_CTRL_VS_TSST_ACT_72H_MEMORY_CD4_TCELL_OLD_DN	200	Genes down-regulated in comparison of untreated CD4 [GeneID=920] memory T cells from old donors versus those treated with TSST at 72 h.	11	0.055	2.01e-14	3.81e-11
GOBP_MITOTIC_CELL_CYCLE	1032	Progression through the phases of the mitotic cell cycle, the most common eukaryotic cell cycle, which canonically comprises four successive phases called G1, S, G2, and M and includes replication of the genome and the subsequent segregation of chromosomes into daughter cells. In some variant cell cycles nuclear replication or nuclear division may not be followed by cell division, or G1 and G2 ph…	18	0.0174	2.29e-14	4.11e-11
DODD_NASOPHARYNGEAL_CARCINOMA_DN	1408	Genes down-regulated in nasopharyngeal carcinoma (NPC) compared to the normal tissue.	20	0.0142	2.9e-14	4.93e-11
GOBP_CELL_CYCLE_PROCESS	1415	The cellular process that ensures successive accurate and complete genome replication and chromosome segregation. [GOC:isa_complete, GOC:mtg_cell_cycle]	20	0.0141	3.18e-14	5.14e-11
MANNO_MIDBRAIN_NEUROTYPES_HPROGBP	300	Cell types are named using anatomical and functional mnemonics prefixed by ?m? or ?h? to indicate mouse and human respectively: OMTN, oculomotor and trochlear nucleus; Sert, serotonergic; NbM, medial neuroblast; NbDA, neuroblast dopaminergic; DA0-2, dopaminergic neurons; RN, red nucleus; Gaba1-2, GABAergic neurons; mNbL1-2, lateral neuroblasts; NbML1-5, mediolateral neuroblasts; NProg, neuronal p…	12	0.04	5.39e-14	8.28e-11
FAN_EMBRYONIC_CTX_NSC_2	233		11	0.0472	1.08e-13	1.58e-10
TRAVAGLINI_LUNG_PROLIFERATING_MACROPHAGE_CELL	968		17	0.0176	1.22e-13	1.72e-10
MANNO_MIDBRAIN_NEUROTYPES_HPROGFPL	323	Cell types are named using anatomical and functional mnemonics prefixed by ?m? or ?h? to indicate mouse and human respectively: OMTN, oculomotor and trochlear nucleus; Sert, serotonergic; NbM, medial neuroblast; NbDA, neuroblast dopaminergic; DA0-2, dopaminergic neurons; RN, red nucleus; Gaba1-2, GABAergic neurons; mNbL1-2, lateral neuroblasts; NbML1-5, mediolateral neuroblasts; NProg, neuronal p…	12	0.0372	1.29e-13	1.74e-10
REACTOME_CELL_CYCLE_MITOTIC	561	Cell Cycle, Mitotic	14	0.025	2.2e-13	2.84e-10
JOHNSTONE_PARVB_TARGETS_3_DN	882	Genes down-regulated upon overexpression of PARVB [GeneID=29780] in MDA-MB-231 cells (breast cancer) cultured in 3D Matrigel only.	16	0.0181	4.42e-13	5.49e-10
TRAVAGLINI_LUNG_PROLIFERATING_BASAL_CELL	891		16	0.018	5.16e-13	5.97e-10
FLORIO_NEOCORTEX_BASAL_RADIAL_GLIA_DN	190	Genes down-regulated in basal radial glia (bRG) relative to apical radial glia (aRG), and up-regulated in both aRG and bRG relative to neurons.	10	0.0526	5.18e-13	5.97e-10
RHEIN_ALL_GLUCOCORTICOID_THERAPY_DN	368	Genes down-regulated in ALL (acute lymphoblastic leukemia) blasts after 1 week of treatment with glucocorticoids.	12	0.0326	6.01e-13	6.69e-10
WANG_RESPONSE_TO_GSK3_INHIBITOR_SB216763_DN	371	Genes down-regulated in RS4;11 cells (MLL, mixed lineage leukemia) in response to SB216763 [PubChem=176158], an inhibitor of GSK3B [GeneID=2932].	12	0.0323	6.61e-13	7.11e-10
GSE15750_DAY6_VS_DAY10_EFF_CD8_TCELL_UP	200	Genes up-regulated in comparison of wild type CD8 effector T cells at day 6 versus those at day 10.	10	0.05	8.65e-13	9e-10
PUJANA_BRCA2_PCC_NETWORK	424	Genes constituting the BRCA2-PCC network of transcripts whose expression positively correlated (Pearson correlation coefficient, PCC >= 0.4) with that of BRCA2 [GeneID=675] across a compendium of normal tissues.	12	0.0283	3.15e-12	3.18e-09
REACTOME_CELL_CYCLE	693	Cell Cycle	14	0.0202	3.75e-12	3.65e-09
FEVR_CTNNB1_TARGETS_DN	555	Genes down-regulated in intestinal crypt cells upon deletion of CTNNB1 [GeneID=1499].	13	0.0234	3.85e-12	3.65e-09
MARKEY_RB1_ACUTE_LOF_UP	236	Genes up-regulated in adult fibroblasts with inactivated RB1 [GeneID=5925] by Cre-lox: acute loss of function (LOF) of RB1.	10	0.0424	4.49e-12	4.14e-09
HAY_BONE_MARROW_ERYTHROBLAST	1269		17	0.0134	8.99e-12	8.07e-09
GNF2_PCNA	68	Neighborhood of PCNA	7	0.1029	1.63e-11	1.42e-08
BENPORATH_CYCLING_GENES	648	Genes showing cell-cycle stage-specific expression [PMID=12058064].	13	0.0201	2.63e-11	2.24e-08
VAN_DEN_BIGGELAAR_PBMC_PREVNAR_9MO_INFANT_STIMULATED_VS_UNSTIMULATED_9MO_UP	127	Genes up-regulated in peripheral blood mononuclear cell stimulated vs unstimulated in infants (9m) (infant) after exposure to Prevnar (USA) , time point 9M	8	0.063	2.96e-11	2.45e-08
PATIL_LIVER_CANCER	659	Genes up-regulated in hepatocellular carcinoma (HCC) compared to normal liver samples.	13	0.0197	3.24e-11	2.6e-08
GSE36476_CTRL_VS_TSST_ACT_40H_MEMORY_CD4_TCELL_OLD_DN	200	Genes down-regulated in comparison of untreated CD4 [GeneID=920] memory T cells from old donors versus those treated with TSST at 40 h.	9	0.045	3.31e-11	2.6e-08
MANALO_HYPOXIA_DN	292	Genes down-regulated in response to both hypoxia and overexpression of an active form of HIF1A [GeneID=3091].	10	0.0342	3.66e-11	2.81e-08
BERENJENO_TRANSFORMED_BY_RHOA_UP	551	Genes up-regulated in NIH3T3 cells (fibroblasts) transformed by expression of contitutively active (Q63L) form of RHOA [GeneID=387] off plasmid vector.	12	0.0218	6.5e-11	4.88e-08
GNF2_SMC4L1	84	Neighborhood of SMC4L1	7	0.0833	7.46e-11	5.47e-08
GNF2_RRM1	88	Neighborhood of RRM1	7	0.0795	1.04e-10	7.46e-08
FAN_EMBRYONIC_CTX_MICROGLIA_1	155		8	0.0516	1.47e-10	1.03e-07
ZHENG_GLIOBLASTOMA_PLASTICITY_UP	248	The glioblastoma multiforme (GBM) plasticity signature: genes up-regulated in neural stem cells (NSC) with double knockout of TP53 and PTEN [GeneID=7157;5728] vs those with knockout of TP53 alone.	9	0.0363	2.24e-10	1.54e-07
MITSIADES_RESPONSE_TO_APLIDIN_DN	250	Genes down-regulated in the MM1S cells (multiple myeloma) after treatment with aplidin [PubChem=44152164], a marine-derived compound with potential anti-cancer properties.	9	0.036	2.4e-10	1.62e-07
SARRIO_EPITHELIAL_MESENCHYMAL_TRANSITION_UP	166	Genes up-regulated in MCF10A cells (breast cancer) grown at low (mesenchymal phenotype) compared to those grown at high (epithelial, basal-like phenotype) confluency.	8	0.0482	2.54e-10	1.67e-07
GOLDRATH_ANTIGEN_RESPONSE	359	Genes up-regulated at the peak of an antigen response of naive CD8+ [GeneID=925;926] T-cells.	10	0.0279	2.74e-10	1.77e-07
PUJANA_XPRSS_INT_NETWORK	168	Genes constituting the XPRSS-Int network: intersection of genes whose expression correlates with BRCA1, BRCA2, ATM, and CHEK2 [GeneID=672;675;472;11200] in a compendium of normal tissues.	8	0.0476	2.79e-10	1.77e-07
MODULE_54	262	Cell cycle (expression cluster).	9	0.0344	3.64e-10	2.22e-07
RODRIGUES_THYROID_CARCINOMA_POORLY_DIFFERENTIATED_UP	641	Genes up-regulated in poorly differentiated thyroid carcinoma (PDTC) compared to normal thyroid tissue.	12	0.0187	3.65e-10	2.22e-07
VILLANUEVA_LIVER_CANCER_KRT19_UP	175	Genes over-expressed in KRT19-positive [GeneID=3880] hepatocellular carcinoma (HCC).	8	0.0457	3.86e-10	2.31e-07
GAO_LARGE_INTESTINE_ADULT_CH_MKI67HIGH_CELLS	107		7	0.0654	4.17e-10	2.41e-07
HU_FETAL_RETINA_RPC	107	Retinal Progenitor Cells	7	0.0654	4.17e-10	2.41e-07
GSE14415_NATURAL_TREG_VS_TCONV_DN	180	Genes down-regulated in natural T reg versus T conv.	8	0.0444	4.83e-10	2.74e-07
GSE14415_INDUCED_VS_NATURAL_TREG_DN	181	Genes down-regulated in T reg: induced versus natural.	8	0.0442	5.05e-10	2.81e-07
MOLENAAR_TARGETS_OF_CCND1_AND_CDK4_DN	59	Genes commonly down-regulated in SK-N-BE cells (neuroblastoma) after RNAi knockdown of CCND1 and CDK4 [GeneID=595;1019].	6	0.1017	5.31e-10	2.91e-07
GRAHAM_CML_DIVIDING_VS_NORMAL_QUIESCENT_UP	184	Genes up-regulated in quiescent CD34+ [GeneID=8842] cells isolated from peripheral blood of normal donors compared to the dividing cells from CML (chronic myeloid leukemia) patients.	8	0.0435	5.75e-10	3.1e-07
NUYTTEN_EZH2_TARGETS_DN	1020	Genes down-regulated in PC3 cells (prostate cancer) after knockdown of EZH2 [GeneID=2146] by RNAi.	14	0.0137	5.96e-10	3.16e-07
GSE13547_CTRL_VS_ANTI_IGM_STIM_BCELL_12H_UP	187	Genes up-regulated in B lymphocytes: control versus stimulated by anti-IgM for 12h.	8	0.0428	6.54e-10	3.35e-07
GSE6259_CD4_TCELL_VS_CD8_TCELL_UP	187	Genes up-regulated in T cells: CD4 [GeneID=920] versus CD8.	8	0.0428	6.54e-10	3.35e-07
WHITEFORD_PEDIATRIC_CANCER_MARKERS	117	Differentially expressed genes in a panel of xenografts representing 8 common pediatric tumors compared to the normal tissues.	7	0.0598	7.84e-10	3.95e-07
FUJII_YBX1_TARGETS_DN	194	Genes down-regulated in MCF-7 cells (breast cancer) after knockdown of YBX1 [GeneID=4904] by RNAi.	8	0.0412	8.75e-10	4.34e-07
GSE22313_HEALTHY_VS_SLE_MOUSE_CD4_TCELL_DN	199	Genes down-regulated in CD4 [GeneID=920] T cells: healthy versus systemic lupus erythematosus (SLE).	8	0.0402	1.07e-09	4.85e-07
GSE2405_S_AUREUS_VS_UNTREATED_NEUTROPHIL_DN	199	Genes down-regulated in polymorphonuclear leukocytes (9h): S. aureus infection versus control.	8	0.0402	1.07e-09	4.85e-07
GSE37532_WT_VS_PPARG_KO_VISCERAL_ADIPOSE_TISSUE_TREG_UP	199	Genes up-regulated in T reg from visceral adipose tissue of aged mice: wildtype versus PPARG [GeneID=5468] knockout.	8	0.0402	1.07e-09	4.85e-07
GSE17812_WT_VS_THPOK_KO_MEMORY_CD8_TCELL_DN	200	Genes down-regulated in memory CD8 T cells: wildtype wt versus ZBTB7B [GeneID=51043] knockout.	8	0.04	1.11e-09	4.85e-07
GSE24574_BCL6_LOW_TFH_VS_TCONV_CD4_TCELL_DN	200	Genes down-regulated in BCL6 [GeneID=604] low follicular helper T cells versus T conv cells.	8	0.04	1.11e-09	4.85e-07
GSE24634_TEFF_VS_TCONV_DAY7_IN_CULTURE_UP	200	Genes up-regulated in comparison of untreated CD25+ T effector cells at day 7 versus untreated CD25- T cells at day 7.	8	0.04	1.11e-09	4.85e-07
GSE5589_WT_VS_IL6_KO_LPS_AND_IL10_STIM_MACROPHAGE_45MIN_UP	200	Genes up-regulated in bone marrow-derived macrophagesat 45 min stimulation of IL10 [GeneID=3486] and LPS: wildtype versus IL6 [GeneID=3469] knockout.	8	0.04	1.11e-09	4.85e-07
GSE5679_CTRL_VS_RARA_AGONIST_AM580_TREATED_DC_UP	200	Genes up-regulated in monocyte-derived dendritic cells: untreated versus AM580 [PubChem=2126].	8	0.04	1.11e-09	4.85e-07
HALLMARK_E2F_TARGETS	200	Genes encoding cell cycle related targets of E2F transcription factors.	8	0.04	1.11e-09	4.85e-07
HOWARD_NK_CELL_INACT_MONOV_INFLUENZA_A_INDONESIA_05_2005_H5N1_AGE_18_49YO_3DY_UP	68	Genes up-regulated in natural killer cell 3d vs 0d in adults (18-49) after exposure to inactivated monovalent influenza A/Indonesia/05/2005 H5N1 split-virus vaccine , time point 3D , administered i.m.	6	0.0882	1.28e-09	5.49e-07
HAY_BONE_MARROW_PRO_B	304		9	0.0296	1.34e-09	5.7e-07
LEE_BMP2_TARGETS_DN	898	Genes down-regulated in uterus upon knockout of BMP2 [GeneID=650].	13	0.0145	1.41e-09	5.9e-07
CUI_TCF21_TARGETS_2_UP	430	All significantly up-regulated genes in kidney glomeruli isolated from TCF21 [Gene ID=6943] knockout mice.	10	0.0233	1.56e-09	6.45e-07
HORIUCHI_WTAP_TARGETS_DN	317	Genes down-regulated in primary endothelial cells (HUVEC) after knockdown of WTAP [GeneID=9589] by RNAi.	9	0.0284	1.93e-09	7.91e-07
PUJANA_CHEK2_PCC_NETWORK	762	Genes constituting the CHEK2-PCC network of transcripts whose expression positively correlates (Pearson correlation coefficient, PCC >= 0.4) with that of CHEK2 [GeneID=11200].	12	0.0157	2.55e-09	1.03e-06
ROSTY_CERVICAL_CANCER_PROLIFERATION_CLUSTER	140	The 'Cervical Cancer Proliferation Cluster' (CCPC): genes whose expression in cervical carcinoma positively correlates with that of the HPV E6 and E7 oncogenes; they are also differentially expressed according to disease outcome.	7	0.05	2.76e-09	1.1e-06
ZHONG_PFC_MAJOR_TYPES_NPCS	142		7	0.0493	3.05e-09	1.2e-06
PUJANA_BRCA1_PCC_NETWORK	1628	Genes constituting the BRCA1-PCC network of transcripts whose expression positively correlated (Pearson correlation coefficient, PCC >= 0.4) with that of BRCA1 [GeneID=672] across a compendium of normal tissues.	16	0.0098	3.63e-09	1.4e-06
BLUM_RESPONSE_TO_SALIRASIB_DN	341	Selected genes down-regulated in response to the Ras inhibitor salirasib [PubChem=5469318] in a panel of cancer cell lines with constantly active HRAS [GeneID=3265].	9	0.0264	3.65e-09	1.4e-06
GATTGGY_NFY_Q6_01	1177	Genes having at least one occurence of the highly conserved motif M5 GATTGGY sites. The motif matches transcription factor binding site V$NFY_Q6_01 (v7.4 TRANSFAC).	14	0.0119	3.72e-09	1.41e-06
FISCHER_G2_M_CELL_CYCLE	236	Cell cycle genes with peak expression in G2/M check point.	8	0.0339	4.09e-09	1.53e-06
WINNEPENNINCKX_MELANOMA_METASTASIS_UP	162	Genes from the 254-gene classifier which were up-regulated in melanoma patients with a reported distant metastasis within 4 years.	7	0.0432	7.61e-09	2.83e-06
FERREIRA_EWINGS_SARCOMA_UNSTABLE_VS_STABLE_UP	163	Genes up-regulated in genomically unstable Ewing's sarcoma tumors compared to the stable ones.	7	0.0429	7.95e-09	2.89e-06
ZHONG_PFC_C1_MICROGLIA	257		8	0.0311	7.96e-09	2.89e-06
CROONQUIST_IL6_DEPRIVATION_DN	95	Genes down-regulated in the ANBL-6 cell line (multiple myeloma, MM) after withdrawal of IL6 [GeneID=3569].	6	0.0632	9.8e-09	3.51e-06
GOBP_CYTOKINESIS	171	The division of the cytoplasm and the plasma membrane of a cell and its partitioning into two daughter cells. [GOC:mtg_cell_cycle]	7	0.0409	1.11e-08	3.93e-06
GNF2_HMMR	47	Neighborhood of HMMR	5	0.1064	1.25e-08	4.4e-06
GOCC_CHROMOSOME	1782	A structure composed of a very long molecule of DNA and associated proteins (e.g. histones) that carries hereditary information. [ISBN:0198547684]	16	0.009	1.3e-08	4.51e-06
GSE14415_INDUCED_TREG_VS_TCONV_UP	179	Genes up-regulated in induced T reg versus T conv.	7	0.0391	1.52e-08	5.21e-06
GNF2_BUB1B	49	Neighborhood of BUB1B	5	0.102	1.55e-08	5.28e-06
GSE13547_2H_VS_12_H_ANTI_IGM_STIM_BCELL_DN	184	Genes down-regulated in B lymphocytes stimulated by anti-IgM: 2h versus 12h.	7	0.038	1.84e-08	6.17e-06
GSE11386_NAIVE_VS_MEMORY_BCELL_UP	185	Genes up-regulated in B lymphocytes: naïve versus memory.	7	0.0378	1.91e-08	6.28e-06
GSE14415_INDUCED_TREG_VS_FAILED_INDUCED_TREG_UP	185	Genes up-regulated in T reg: induced versus failed induced.	7	0.0378	1.91e-08	6.28e-06
CHICAS_RB1_TARGETS_SENESCENT	564	Genes up-regulated in senescent IMR90 cells (fibroblast) after knockdown of RB1 [GeneID=5925] by RNAi.	10	0.0177	2.04e-08	6.66e-06
BASAKI_YBX1_TARGETS_UP	292	Genes up-regulated in SKOC-3 cells (ovarian cancer) after YB-1 (YBX1) [GeneID=4904] knockdown by RNAi.	8	0.0274	2.14e-08	6.92e-06
